# Genomic evolution of pancreatic cancer at single-cell resolution

**DOI:** 10.1101/2024.08.03.605165

**Authors:** Haochen Zhang, Palash Sashittal, Elias-Ramzey Karnoub, Akhil Jakatdar, Shigeaki Umeda, Jungeui Hong, Anne Marie Noronha, Agustin Cardenas, Amanda Erakky, Caitlin A. McIntyre, Akimasa Hayashi, Nicolas Lecomte, Wungki Park, Nan Pang, Eileen M. O’Reilly, Alice C. Wei, Benjamin J Raphael, Christine A. Iacobuzio-Donahue

**Affiliations:** Gerstner Sloan Kettering Graduate School of Biomedical Sciences, Memorial Sloan Kettering Cancer Center, New York, NY, USA; Human Oncology and Pathogenesis Program, Memorial Sloan Kettering Cancer Center, New York, NY, USA; Department of Computer Science, Princeton University, Princeton, NJ, USA; David M. Rubenstein Center for Pancreatic Cancer Research, Memorial Sloan Kettering Cancer Center, New York, NY, USA; Marie-Josée & Henry R. Kravis Center for Molecular Oncology, Memorial Sloan Kettering Cancer Center, New York, NY USA; Division of Surgical Oncology and Endocrine Surgery, The University of Texas Health Science Center San Antonio, San Antonio, TX, USA; Department of Pathology, Kyorin University, Mitaka City, Tokyo, Japan; Department of Medicine, Memorial Sloan Kettering Cancer Center; Department of Surgery, Memorial Sloan Kettering Cancer Center, New York, NY, USA; Department of Medicine, Weill Cornell Medicine, New York, NY, USA; Department of Pathology and Laboratory Medicine, Memorial Sloan Kettering Cancer Center, New York, NY, USA

## Abstract

We adapted a previously developed targeted single-nucleus DNA sequencing (snDNA-seq) method and constructed a new suite of computational analysis tools to study 137,491 single-nucleus DNA libraries from 24 pancreatic cancers collected under a variety of clinical scenarios including early and late diagnoses, different metastatic sites and before- and after-treatment. We refined the mutational landscape of pancreatic cancer by capturing events missed by bulk sequencing, and validated the evolution pattern of early fixation of driver single-nucleotide variants (SNVs) followed by generation of intratumoral heterogeneity for copy number variations (CNVs). Intertumoral convergent evolution was common, including subclonal inactivation of TGF-β pathway by mutating various components of it; intratumoral convergence was rarely observed, likely due to strong selective force in pancreatic cancer development. Continuous evolution was frequently seen manifesting as CNVs. In the context of non-targeted treatments, no particular pattern was found across metastases or through treatment. In six pancreatic cancers with germline *BRCA2* mutation, we discovered varied timing of biallelic inactivation of *BRCA2,* which sculpted different evolutionary trajectories and could presumably contribute to differential response to treatment. As the first large-scale application of targeted snDNA-seq on pancreatic cancer, this work provides a sample processing and computational analysis pipeline that warrants further clinical utility.
