## Supplementary Table 1 for "Genomic evolution of pancreatic cancer at single-cell resolution"

### Sheet: all_case_genetics
HZ_specific_case_ID	collection_method	cancer_type	ose	os	stage_at_diagnosis	bulk_seq_technology	germline_status
PC01	resection	PDAC	1	47	2B	250X_WES	gBRCA2
PC02	resection	PDAC	0	16	2B	250X_WES	NA
PC03	resection	PDAC	1	17	3	250X_WES	NA
PC04	resection	PDAC	1	27	3	250X_WES	NA
PC05	resection	PDAC	1	32	2B	250X_WES	NA
PC06	autopsy	PDAC	1	30	2B	80X_WGS	NA
PC07	autopsy	PDAC	1	48	4	80X_WGS	NA
PC08	autopsy	PDAC	1	25	4	80X_WGS	NA
PC09	autopsy	PDAC	1	27	2B	80X_WGS	NA
PC10	autopsy	PDAC	1	22	4	80X_WGS	NA
PC11	autopsy	PDAC	1	8	4	80X_WGS	NA
PC12	autopsy	PDAC	1	60	3	250X_WES	NA
PC13	autopsy	PDAC	1	9	4	250X_WES	NA
PC14	autopsy	PDAC	1	2	4	250X_WES	NA
PC15	autopsy	PDAC	1	9	4	250X_WES	NA
PC16	biopsy_derived_organoid/autopsy	PDAC	1	17	4	250X_WES	NA
PC17	biopsy	PDAC	1	44	4	250X_WES	NA
PC18	biopsy	PDAC	1	17	4	250X_WES	NA
PC19	biopsy	PDAC	1	24	4	250X_WES	NA
PC20	resection/biopsy	PDAC	1	39	2A	80X_WGS	gBRCA2
PC21	resection/biopsy	PDAC	1	20	2A	80X_WGS	gBRCA2
PC22	resection	ACC	1	32	2A	80X_WGS	gBRCA2
PC23	resection	PDAC	1	60	1B	80X_WGS	gBRCA2
PC24	resection	PDAC	0	73	2B	80X_WGS	gBRCA2

### Sheet: all_sample_clinical_info
HZ_specific_case_ID	HZ_specific_sample_ID	HZ_official_site_name	collection_method	IGO_status	library nuclei yield
PC01	PC01-Pancreas_primary_1	Pancreas_primary_1	resection	delivered	987
PC01	PC01-Pancreas_primary_2	Pancreas_primary_2	resection	delivered	648
PC01	PC01-Pancreas_primary_3	Pancreas_primary_3	resection	delivered	1166
PC02	PC02-Pancreas_primary_1	Pancreas_primary_1	resection	delivered	2783
PC02	PC02-Pancreas_primary_3	Pancreas_primary_3	resection	delivered	1210
PC03	PC03-Pancreas_primary_1	Pancreas_primary_1	resection	delivered	4464
PC03	PC03-Pancreas_primary_2	Pancreas_primary_2	resection	delivered	4042
PC04	PC04-Pancreas_primary_2	Pancreas_primary_2	resection	delivered	1830
PC04	PC04-Pancreas_primary_3	Pancreas_primary_3	resection	delivered	2298
PC05	PC05-Pancreas_primary_1	Pancreas_primary_1	resection	delivered	2184
PC05	PC05-Pancreas_primary_5	Pancreas_primary_5	resection	delivered	1345
PC06	PC06-Abdominal_wall_met	Abdominal_wall_met	autopsy	delivered	460
PC06	PC06-Right_liver_dome_met	Right_liver_dome_met	autopsy	delivered	317
PC06	PC06-Right_liver_met	Right_liver_met	autopsy	delivered	2036
PC06	PC06-Left_liver_met	Left_liver_met	autopsy	delivered	2164
PC07	PC07-Left_lower_lobe_lung_met	Left_lower_lobe_lung_met	autopsy	delivered	1058
PC07	PC07-Liver_met	Liver_met	autopsy	delivered	1175
PC07	PC07-Pancreas_primary	Pancreas_primary	autopsy	delivered	635
PC08	PC08-Pancreas_primary_s2	Pancreas_primary_s2	autopsy	delivered	2261
PC08	PC08-Pancreas_primary_s7	Pancreas_primary_s7	autopsy	delivered	2333
PC08	PC08-Pancreas_primary_s8	Pancreas_primary_s8	autopsy	delivered	681
PC08	PC08-Bowel_met	Bowel_met	autopsy	delivered	1186
PC08	PC08-Diaphragm_met	Diaphragm_met	autopsy	delivered	1361
PC09	PC09-Right_pectoral_muscle_met	Right_pectoral_muscle_met	autopsy	delivered	668
PC09	PC09-Liver_met	Liver_met	autopsy	delivered	711
PC09	PC09-Left_axillary_LN_met	Left_axillary_LN_met	autopsy	delivered	921
PC09	PC09-Right_middle_lobe_lung_met	Right_middle_lobe_lung_met	autopsy	delivered	1168
PC09	PC09-Mesenteric_ileum_met	Mesenteric_ileum_met	autopsy	delivered	3196
PC09	PC09-Omental_met	Omental_met	autopsy	delivered	2675
PC09	PC09-Skeletal_muscle_normal	Skeletal_muscle_normal	autopsy	delivered	686
PC10	PC10-Right_pleural_met	Right_pleural_met	autopsy	delivered	811
PC10	PC10-Left_lower_lobe_lung_met	Left_lower_lobe_lung_met	autopsy	delivered	1381
PC10	PC10-Medialstinal_LN_met	Medialstinal_LN_met	autopsy	delivered	1094
PC10	PC10-Pericardium_met	Pericardium_met	autopsy	delivered	1214
PC10	PC10-Diaphragm_met	Diaphragm_met	autopsy	delivered	1122
PC10	PC10-Liver_met	Liver_met	autopsy	delivered	957
PC10	PC10-Pancreas_primary	Pancreas_primary	autopsy	delivered	1405
PC11	PC11-Right_lower_lung_met	Right_lower_lung_met	autopsy	delivered	1405
PC11	PC11-Left_lower_lung_met	Left_lower_lung_met	autopsy	delivered	2075
PC11	PC11-Diaphragm_met	Diaphragm_met	autopsy	delivered	1949
PC11	PC11-Peritoneal_met	Peritoneal_met	autopsy	delivered	429
PC11	PC11-Pancreas_primary_s2	Pancreas_primary_s2	autopsy	delivered	1810
PC11	PC11-Pancreas_primary_s3	Pancreas_primary_s3	autopsy	delivered	2129
PC11	PC11-Pancreas_primary_s5	Pancreas_primary_s5	autopsy	delivered	1955
PC11	PC11-Liver_met	Liver_met	autopsy	delivered	1137
PC11	PC11-Retroperitoneal_met	Retroperitoneal_met	autopsy	delivered	3250
PC12	PC12-Pancreas_primary	Pancreas_primary	autopsy	delivered	2660
PC12	PC12-Hilar_LN_met	Hilar_LN_met	autopsy	delivered	2102
PC13	PC13-Pancreas_primary	Pancreas_primary	autopsy	delivered	4021
PC13	PC13-Peri_pancreatic_LN_met	Peri_pancreatic_LN_met	autopsy	delivered	2775
PC14	PC14-Thoracic_LN_met	Thoracic_LN_met	autopsy	delivered	2981
PC14	PC14-Pancreas_primary	Pancreas_primary	autopsy	delivered	3054
PC15	PC15-Pancreas_primary	Pancreas_primary	autopsy	delivered	983
PC15	PC15-Right_lung_met	Right_lung_met	autopsy	delivered	3578
PC15	PC15-Para_pancreatic_LN_met	Para_pancreatic_LN_met	autopsy	delivered	2226
PC16	PC16-T2-pancreas_primary	T2-pancreas_primary	autopsy	delivered	7540
PC16	PC16-T2-left_paraaortic_met	T2-left_paraaortic_met	autopsy	delivered	822
PC16	PC16-T1-ascites_biopsy-derived_organoid_1	T1-ascites_biopsy-derived_organoid_1	derived_organoid	delivered	2722
PC16	PC16-T0-primary_biopsy-derived_organoid	T0-primary_biopsy-derived_organoid	derived_organoid	delivered	2407
PC16	PC16-T2-stomach_met-derived_organoid	T2-stomach_met-derived_organoid	autopsy	delivered	5301
PC16	PC16-T2-ascites_biopsy-derived_organoid_2	T2-ascites_biopsy-derived_organoid_2	autopsy	delivered	1331
PC17	PC17-T0-liver_biopsy	T0-liver_biopsy	biopsy	delivered	181
PC17	PC17-T2-liver_biopsy	T2-liver_biopsy	biopsy	delivered	866
PC18	PC18-T0-pancreas_biopsy	T0-pancreas_biopsy	biopsy	delivered	122
PC18	PC18-T2-liver_biopsy	T2-liver_biopsy	biopsy	delivered	569
PC19	PC19-T0-liver_biopsy	T0-liver_biopsy	biopsy	delivered	50
PC19	PC19-T1-liver_biopsy	T1-liver_biopsy	biopsy	delivered	2283
PC20	PC20-T0-pancreas_resection	T0-pancreas_resection	resection	delivered	4480
PC20	PC20-T1-liver_biopsy	T1-liver_biopsy	biopsy	delivered	634
PC21	PC21-T1-liver_biopsy	T1-liver_biopsy	biopsy	delivered	329
PC22	PC22-Pancreas_primary	Pancreas_primary	resection	delivered	2674
PC22	PC22-Pancreas_normal	Pancreas_normal	resection	delivered	4819
PC23	PC23-Pancreas_primary	Pancreas_primary	resection	delivered	2666
PC24	PC24-Pancreas_primary	Pancreas_primary	resection	delivered	543
					137491
