## Supplementary Table 2 for "Genomic evolution of pancreatic cancer at single-cell resolution"

### Sheet: Sheet1
HZ_specific_case_ID	HZ_specific_sample_ID	stage	type_of_sample	collection_site	collection_date(D/M/Y)	time_since_first_biopsy(days)	treatment
PC16	PC16-T0-primary_biopsy-derived_organoid	4	EUS_biopsy	pancreas	2020-07-20	0	FALSE
PC16	PC16-T1-ascites_biopsy-derived_organoid_1	4	ascites	ascites	2021-11-11	479	TRUE
PC16	multiple	4	autopsy	multiple	2021-11-30	498	TRUE
PC17	PC17-T0-liver_biopsy	4	IR_biopsy	liver	2020-09-19	0	FALSE
PC17	PC17-T2-liver_biopsy	4	IR_biopsy	liver	2021-03-22	215	TRUE
PC18	PC18-T0-pancreas_biopsy	4	EUS_biopsy	pancreas	2020-08-19	0	FALSE
PC18	PC18-T2-liver_biopsy	4	IR_biopsy	liver	2021-04-07	231	TRUE
PC19	PC19-T0-liver_biopsy	4	IR_biopsy	liver	2021-02-26	0	FALSE
PC19	PC19-T1-liver_biopsy	4	IR_biopsy	liver	2022-02-14	353	TRUE
PC20	PC20-T0-pancreas_resection	2A	resection	pancreas	2021-01-12	0	FALSE
PC20	PC20-T1-liver_biopsy	4	IR_biopsy	liver	2022-08-30	595	TRUE
