## Supplementary Table 3 for "Genomic evolution of pancreatic cancer at single-cell resolution"

### Sheet: SuppTable3_Tapestri_panel_info
amplicon_number	chr	insert_start	insert_end	gene_name	cytoband	giestain	position_in_gene	ado_rate
AMPL250217	chr1	6252866	6253135	RPL22	p36.31	gneg	RPL22-1	0.00577089
AMPL257565	chr1	6257585	6257854	RPL22	p36.31	gneg	RPL22-2	0.00394345
AMPL257566	chr1	11204857	11205126	MTOR	p36.22	gneg	MTOR-1	0.0494373
AMPL253201	chr1	11288712	11288981	MTOR	p36.22	gneg	MTOR-2	0.00557853
AMPL257567	chr1	11297878	11298127	MTOR	p36.22	gneg	MTOR-3	0.00827162
AMPL250219	chr1	11307864	11308132	MTOR	p36.22	gneg	MTOR-4	0.0930557
AMPL248729	chr1	11316857	11317126	MTOR	p36.22	gneg	MTOR-5	0.0269789
AMPL251098	chr1	11734617	11734877	MAD2L2	p36.22	gneg	MAD2L2-1	0.02015
AMPL151786	chr1	16245771	16246040	SPEN	p36.13	gneg	SPEN-1	0.00307781
AMPL250221	chr1	16474775	16475044	EPHA2	p36.13	gneg	EPHA2-1	0.0100029
AMPL250222	chr1	22413011	22413280	CDC42	p36.12	gpos25	CDC42-1	0.00543426
AMPL253209	chr1	27056061	27056307	ARID1A	p36.11	gneg	ARID1A-1	0.0674233
AMPL253210	chr1	27057597	27057796	ARID1A	p36.11	gneg	ARID1A-2	0.00307781
AMPL253211	chr1	27057831	27058099	ARID1A	p36.11	gneg	ARID1A-3	0.00442435
AMPL248732	chr1	27087285	27087553	ARID1A	p36.11	gneg	ARID1A-4	0.0104838
AMPL248733	chr1	27089275	27089541	ARID1A	p36.11	gneg	ARID1A-5	0.0419833
AMPL257571	chr1	27092634	27092883	ARID1A	p36.11	gneg	ARID1A-6	0.00327017
AMPL257753	chr1	27092884	27093079	ARID1A	p36.11	gneg	ARID1A-7	0.00351063
AMPL253216	chr1	27094143	27094412	ARID1A	p36.11	gneg	ARID1A-8	0.137155
AMPL253217	chr1	27097564	27097833	ARID1A	p36.11	gneg	ARID1A-9	0.00841589
AMPL253218	chr1	27099243	27099512	ARID1A	p36.11	gneg	ARID1A-10	0.0677599
AMPL253219	chr1	27099722	27099979	ARID1A	p36.11	gneg	ARID1A-11	0.00947389
AMPL253220	chr1	27100131	27100400	ARID1A	p36.11	gneg	ARID1A-12	0.00283736
AMPL253221	chr1	27100814	27101083	ARID1A	p36.11	gneg	ARID1A-13	0.00379917
AMPL253222	chr1	27101167	27101426	ARID1A	p36.11	gneg	ARID1A-14	0.00697316
AMPL253223	chr1	27101958	27102227	ARID1A	p36.11	gneg	ARID1A-15	0.0041839
AMPL248743	chr1	27105455	27105713	ARID1A	p36.11	gneg	ARID1A-16	0.00553044
AMPL248744	chr1	27105769	27106038	ARID1A	p36.11	gneg	ARID1A-17	0.00423199
AMPL253226	chr1	27106134	27106390	ARID1A	p36.11	gneg	ARID1A-18	0.0280369
AMPL253227	chr1	27106429	27106698	ARID1A	p36.11	gneg	ARID1A-19	0.0041839
AMPL248748	chr1	27106714	27106950	ARID1A	p36.11	gneg	ARID1A-20	0.0692027
AMPL115238	chr1	27107001	27107260	ARID1A	p36.11	gneg	ARID1A-21	0.018034
AMPL251104	chr1	39781089	39781358	MACF1	p34.3	gneg	MACF1-1	0.220641
AMPL257574	chr1	46521439	46521686	PIK3R3	p34.1	gneg	PIK3R3-1	0.00264499
AMPL251106	chr1	91843811	91844080	HFM1	p22.2	gpos75	HFM1-1	0.00923343
AMPL251107	chr1	91859759	91860014	HFM1	p22.2	gpos75	HFM1-2	0.0287583
AMPL250226	chr1	93298984	93299235	RPL5	p22.1	gneg	RPL5-1	0.00697316
AMPL112922	chr1	115256292	115256561	NRAS	p13.2	gpos50	NRAS-1	0.134558
AMPL248758	chr1	120458785	120459001	NOTCH2	p12	gpos50	NOTCH2-1	0.0130326
AMPL250228	chr1	120483058	120483317	NOTCH2	p12	gpos50	NOTCH2-2	0.210397
AMPL257576	chr1	155233854	155234123	CLK2	q22	gpos50	CLK2-1	0.00750216
AMPL257777	chr1	155234124	155234344	CLK2	q22	gpos50	CLK2-2	0.0340964
AMPL250230	chr1	155239152	155239421	CLK2	q22	gpos50	CLK2-3	0.00370299
AMPL93537	chr1	156820970	156821229	INSRR	q23.1	gneg	INSRR-1	0.0113975
AMPL251114	chr1	158612135	158612324	SPTA1	q23.1	gneg	SPTA1-1	0.0115418
AMPL257577	chr1	163298468	163298737	NUF2	q23.3	gneg	NUF2-1	0.00788689
AMPL250232	chr1	182829027	182829271	DHX9	q25.3	gneg	DHX9-1	0.0403482
AMPL250234	chr1	206653196	206653462	IKBKE	q32.1	gneg	IKBKE-1	0.0257286
AMPL250235	chr1	209961734	209961966	IRF6	q32.2	gpos25	IRF6-1	0.00264499
AMPL250236	chr1	209969585	209969846	IRF6	q32.2	gpos25	IRF6-2	0.106762
AMPL250237	chr1	226577968	226578237	PARP1	q42.12	gpos25	PARP1-1	0.0088968
AMPL250238	chr2	16085438	16085704	MYCN	p24.3	gpos75	MYCN-1	0.0223141
AMPL253250	chr2	25457019	25457271	DNMT3A	p23.3	gneg	DNMT3A-1	0.0158219
AMPL187925	chr2	25463039	25463290	DNMT3A	p23.3	gneg	DNMT3A-2	0.0186592
AMPL257578	chr2	25467008	25467229	DNMT3A	p23.3	gneg	DNMT3A-3	0.030201
AMPL121280	chr2	25470404	25470641	DNMT3A	p23.3	gneg	DNMT3A-4	0.0162547
AMPL257792	chr2	47641360	47641558	MSH2	p21	gneg	MSH2-1	0.00750216
AMPL59620	chr2	47672602	47672849	MSH2	p21	gneg	MSH2-2	0.00947389
AMPL250241	chr2	47702083	47702336	MSH2	p21	gneg	MSH2-3	0.0121189
AMPL251125	chr2	48028062	48028312	MSH6	p16.3	gpos100	MSH6-1	0.144417
AMPL61654	chr2	80085114	80085356	CTNNA2	p12	gpos100	CTNNA2-1	0.00437626
AMPL250242	chr2	100055053	100055322	REV1	q11.2	gneg	REV1-1	0.00692508
AMPL250243	chr2	128037890	128038154	ERCC3	q14.3	gpos50	ERCC3-1	0.00735789
AMPL250245	chr2	128050165	128050434	ERCC3	q14.3	gpos50	ERCC3-2	0.0612677
AMPL244809	chr2	148602594	148602863	ACVR2A	q22.3	gpos100	ACVR2A-1	0.120179
AMPL244810	chr2	148653850	148654099	ACVR2A	q22.3	gpos100	ACVR2A-2	0.0073098
AMPL253264	chr2	148656945	148657167	ACVR2A	q22.3	gpos100	ACVR2A-3	0.00716553
AMPL244812	chr2	148657299	148657496	ACVR2A	q22.3	gpos100	ACVR2A-4	0.00317399
AMPL244813	chr2	148672690	148672933	ACVR2A	q22.3	gpos100	ACVR2A-5	0.00860825
AMPL8463	chr2	148674798	148675033	ACVR2A	q22.3	gpos100	ACVR2A-6	0.221362
AMPL244815	chr2	148675945	148676191	ACVR2A	q22.3	gpos100	ACVR2A-7	0.00336636
AMPL244816	chr2	148677700	148677942	ACVR2A	q22.3	gpos100	ACVR2A-8	0.0025969
AMPL244817	chr2	148680486	148680735	ACVR2A	q22.3	gpos100	ACVR2A-9	0.0112052
AMPL244818	chr2	148683522	148683759	ACVR2A	q22.3	gpos100	ACVR2A-10	0.013225
AMPL244819	chr2	148684605	148684854	ACVR2A	q22.3	gpos100	ACVR2A-11	0.00985861
AMPL253273	chr2	198266496	198266737	SF3B1	q33.1	gneg	SF3B1-1	0.0100991
AMPL253274	chr2	203329505	203329736	BMPR2	q33.2	gpos50	BMPR2-1	0.0241897
AMPL244822	chr2	203332183	203332431	BMPR2	q33.2	gpos50	BMPR2-2	0.00658844
AMPL253276	chr2	203379460	203379729	BMPR2	q33.2	gpos50	BMPR2-3	0.00399154
AMPL253277	chr2	203383546	203383805	BMPR2	q33.2	gpos50	BMPR2-4	0.00543426
AMPL253278	chr2	203384717	203384959	BMPR2	q33.2	gpos50	BMPR2-5	0.0581418
AMPL253279	chr2	203395460	203395709	BMPR2	q33.2	gpos50	BMPR2-6	0.0868039
AMPL244828	chr2	203397259	203397512	BMPR2	q33.2	gpos50	BMPR2-7	0.0162066
AMPL244829	chr2	203406999	203407209	BMPR2	q33.2	gpos50	BMPR2-8	0.0218813
AMPL244830	chr2	203417410	203417637	BMPR2	q33.2	gpos50	BMPR2-9	0.0169761
AMPL253283	chr2	203419893	203420162	BMPR2	q33.2	gpos50	BMPR2-10	0.00360681
AMPL257586	chr2	209113061	209113313	IDH1	q34	gpos100	IDH1-1	0.00476099
AMPL239235	chr2	215609656	215609925	BARD1	q35	gneg	BARD1-1	0.00581899
AMPL250249	chr2	215645738	215646007	BARD1	q35	gneg	BARD1-2	0.00971434
AMPL250251	chr2	232576972	232577237	PTMA	q37.1	gneg	PTMA-1	0.252813
AMPL257588	chr2	241660236	241660476	KIF1A	q37.3	gneg	KIF1A-1	0.168799
AMPL253289	chr2	241724299	241724534	KIF1A	q37.3	gneg	KIF1A-2	0.547658
AMPL250253	chr3	9793308	9793577	OGG1	p25.3	gneg	OGG1-1	0.0099067
AMPL251135	chr3	10085308	10085577	FANCD2	p25.3	gneg	FANCD2-1	0.0123593
AMPL253292	chr3	12632169	12632419	RAF1	p25.2	gpos25	RAF1-1	0.0125036
AMPL165734	chr3	30648409	30648638	TGFBR2	p24.1	gpos75	TGFBR2-1	0.53804
AMPL165735	chr3	30664572	30664819	TGFBR2	p24.1	gpos75	TGFBR2-2	0.0125517
AMPL253295	chr3	30686198	30686447	TGFBR2	p24.1	gpos75	TGFBR2-3	0.019092
AMPL59152	chr3	30691728	30691977	TGFBR2	p24.1	gpos75	TGFBR2-4	0.00384726
AMPL253297	chr3	30713103	30713352	TGFBR2	p24.1	gpos75	TGFBR2-5	0.00302972
AMPL249250	chr3	30713358	30713625	TGFBR2	p24.1	gpos75	TGFBR2-6	0.00456863
AMPL249251	chr3	30713635	30713898	TGFBR2	p24.1	gpos75	TGFBR2-7	0.00360681
AMPL253300	chr3	30713899	30714099	TGFBR2	p24.1	gpos75	TGFBR2-8	0.0031259
AMPL165742	chr3	30715514	30715758	TGFBR2	p24.1	gpos75	TGFBR2-9	0.00288545
AMPL165743	chr3	30729792	30730028	TGFBR2	p24.1	gpos75	TGFBR2-10	0.00317399
AMPL165744	chr3	30732879	30733128	TGFBR2	p24.1	gpos75	TGFBR2-11	0.213186
AMPL250255	chr3	37053114	37053377	MLH1	p22.2	gneg	MLH1-1	0.00375108
AMPL251137	chr3	37067256	37067525	MLH1	p22.2	gneg	MLH1-2	0.00884871
AMPL244843	chr3	38522747	38522995	ACVR2B	p22.2	gneg	ACVR2B-1	0.00538617
AMPL248805	chr3	38523604	38523863	ACVR2B	p22.2	gneg	ACVR2B-2	0.0398192
AMPL248806	chr3	38523864	38524053	ACVR2B	p22.2	gneg	ACVR2B-3	0.00403963
AMPL248807	chr3	38524465	38524734	ACVR2B	p22.2	gneg	ACVR2B-4	0.00384726
AMPL251138	chr3	39116169	39116438	WDR48	p22.2	gneg	WDR48-1	0.0266423
AMPL253311	chr3	41265883	41266152	CTNNB1	p22.1	gpos75	CTNNB1-1	0.00480908
AMPL253312	chr3	41274868	41275137	CTNNB1	p22.1	gpos75	CTNNB1-2	0.00721362
AMPL250256	chr3	47079002	47079271	SETD2	p21.31	gneg	SETD2-1	0.00375108
AMPL251140	chr3	47161713	47161982	SETD2	p21.31	gneg	SETD2-2	0.0172165
AMPL251141	chr3	47651543	47651812	SMARCC1	p21.31	gneg	SMARCC1-1	0.0041839
AMPL251142	chr3	52436628	52436848	BAP1	p21.1	gneg	BAP1-1	0.239156
AMPL252824	chr3	52437092	52437345	BAP1	p21.1	gneg	BAP1-2	0.0104838
AMPL252825	chr3	52437645	52437914	BAP1	p21.1	gneg	BAP1-3	0.00620371
AMPL252826	chr3	52440186	52440455	BAP1	p21.1	gneg	BAP1-4	0.0161104
AMPL252827	chr3	52441161	52441427	BAP1	p21.1	gneg	BAP1-5	0.00447244
AMPL121707	chr3	52442403	52442652	BAP1	p21.1	gneg	BAP1-6	0.00937771
AMPL248809	chr3	52637302	52637571	PBRM1	p21.1	gneg	PBRM1-1	0.00932961
AMPL251144	chr3	69928283	69928551	MITF	p13	gneg	MITF-1	0.00528999
AMPL250258	chr3	121178799	121179050	POLQ	q13.33	gpos75	POLQ-1	0.00495335
AMPL250259	chr3	121212382	121212634	POLQ	q13.33	gpos75	POLQ-2	0.00755025
AMPL257594	chr3	133376612	133376827	TOPBP1	q22.1	gpos25	TOPBP1-1	0.032317
AMPL250260	chr3	134967093	134967362	EPHB1	q22.2	gneg	EPHB1-1	0.607146
AMPL250261	chr3	142226639	142226907	ATR	q23	gneg	ATR-1	0.00399154
AMPL257595	chr3	142272008	142272252	ATR	q23	gneg	ATR-2	0.0220737
AMPL40482	chr3	178935908	178936140	PIK3CA	q26.32	gneg	PIK3CA-1	0.00740598
AMPL253331	chr3	178951770	178952024	PIK3CA	q26.32	gneg	PIK3CA-2	0.00932961
AMPL251151	chr3	189604049	189604318	TP63	q28	gpos75	TP63-1	0.0101472
AMPL251152	chr3	196198626	196198895	RNF168	q29	gneg	RNF168-1	0.00750216
AMPL251153	chr4	1807044	1807312	FGFR3	p16.3	gneg	FGFR3-1	0.116909
AMPL250264	chr4	1902338	1902604	WHSC1	p16.3	gneg	WHSC1-1	0.00476099
AMPL257597	chr4	2074570	2074787	POLN	p16.3	gneg	POLN-1	0.603684
AMPL250265	chr4	2209844	2210093	POLN	p16.3	gneg	POLN-2	0.0109647
AMPL251157	chr4	55129820	55130070	PDGFRA	q12	gneg	PDGFRA-1	0.00375108
AMPL13842	chr4	55136738	55136951	PDGFRA	q12	gneg	PDGFRA-2	0.00875253
AMPL251159	chr4	55151406	55151675	PDGFRA	q12	gneg	PDGFRA-3	0.121093
AMPL52291	chr4	55980236	55980480	KDR	q12	gneg	KDR-1	0.00884871
AMPL250267	chr4	84391154	84391423	FAM175A	q21.23	gpos25	FAM175A-1	0.00577089
AMPL244847	chr4	95972676	95972945	BMPR1B	q22.3	gpos75	BMPR1B-1	0.0285659
AMPL253924	chr4	96025531	96025782	BMPR1B	q22.3	gpos75	BMPR1B-2	0.00822353
AMPL253343	chr4	96035762	96036011	BMPR1B	q22.3	gpos75	BMPR1B-3	0.0209676
AMPL244850	chr4	96036774	96036980	BMPR1B	q22.3	gpos75	BMPR1B-4	0.342839
AMPL244851	chr4	96044915	96045128	BMPR1B	q22.3	gpos75	BMPR1B-5	0.00519381
AMPL253345	chr4	96046077	96046325	BMPR1B	q22.3	gpos75	BMPR1B-6	0.054535
AMPL244853	chr4	96050984	96051227	BMPR1B	q22.3	gpos75	BMPR1B-7	0.00485717
AMPL253347	chr4	96052177	96052380	BMPR1B	q22.3	gpos75	BMPR1B-8	0.00495335
AMPL244854	chr4	96052383	96052645	BMPR1B	q22.3	gpos75	BMPR1B-9	0.0330865
AMPL253349	chr4	96069859	96070108	BMPR1B	q22.3	gpos75	BMPR1B-10	0.00519381
AMPL244856	chr4	96073698	96073947	BMPR1B	q22.3	gpos75	BMPR1B-11	0.0117342
AMPL244857	chr4	96075617	96075849	BMPR1B	q22.3	gpos75	BMPR1B-12	0.00812734
AMPL250268	chr4	106156469	106156733	TET2	q24	gpos50	TET2-1	0.00423199
AMPL257600	chr4	109002580	109002849	LEF1	q25	gneg	LEF1-1	0.00880062
AMPL251162	chr4	126239692	126239960	FAT4	q28.1	gpos50	FAT4-1	0.0210157
AMPL177159	chr4	126327925	126328160	FAT4	q28.1	gpos50	FAT4-2	0.00504953
AMPL250270	chr4	126367334	126367603	FAT4	q28.1	gpos50	FAT4-3	0.00798307
AMPL253357	chr4	153246931	153247195	FBXW7	q31.3	gneg	FBXW7-1	0.00793498
AMPL253358	chr4	153249262	153249531	FBXW7	q31.3	gneg	FBXW7-2	0.0408772
AMPL248826	chr4	187538909	187539178	FAT1	q35.2	gpos25	FAT1-1	0.00394345
AMPL250271	chr5	1266435	1266632	TERT	p15.33	gneg	TERT-1	0.157497
AMPL257602	chr5	6743736	6743985	PAPD7	p15.31	gneg	PAPD7-1	0.00461672
AMPL257603	chr5	37038633	37038872	NIPBL	p13.2	gpos25	NIPBL-1	0.0297201
AMPL248830	chr5	38949923	38950192	RICTOR	p13.1	gneg	RICTOR-1	0.565932
AMPL250274	chr5	38953513	38953741	RICTOR	p13.1	gneg	RICTOR-2	0.0352506
AMPL119939	chr5	56181741	56181956	MAP3K1	q11.2	gneg	MAP3K1-1	0.0203905
AMPL250276	chr5	68667157	68667426	RAD17	q13.2	gpos50	RAD17-1	0.00605944
AMPL257605	chr5	79967937	79968205	MSH3	q14.1	gpos50	MSH3-1	0.610032
AMPL251171	chr5	79970690	79970947	MSH3	q14.1	gpos50	MSH3-2	0.0267866
AMPL251172	chr5	98191921	98192190	CHD1	q15	gneg	CHD1-1	0.409445
AMPL257606	chr5	98207709	98207939	CHD1	q21.1	gpos100	CHD1-2	0.0110128
AMPL166269	chr5	98208088	98208325	CHD1	q21.1	gpos100	CHD1-3	0.0125036
AMPL115555	chr5	112157464	112157733	APC	q22.2	gpos50	APC-1	0.0101952
AMPL250279	chr5	112175147	112175416	APC	q22.2	gpos50	APC-2	0.00875253
AMPL250280	chr5	112177915	112178184	APC	q22.2	gpos50	APC-3	0.00408772
AMPL253375	chr5	138239889	138240158	CTNNA1	q31.2	gpos25	CTNNA1-1	0.0138982
AMPL250282	chr6	407260	407510	IRF4	p25.3	gneg	IRF4-1	0.0124074
AMPL257608	chr6	7229211	7229455	RREB1	p24.3	gpos50	RREB1-1	0.0146196
AMPL257918	chr6	7229485	7229677	RREB1	p24.3	gpos50	RREB1-2	0.064634
AMPL253379	chr6	7229731	7229986	RREB1	p24.3	gpos50	RREB1-3	0.0319804
AMPL248841	chr6	7230362	7230625	RREB1	p24.3	gpos50	RREB1-4	0.254064
AMPL250283	chr6	26156490	26156751	HIST1H1E	p22.2	gneg	HIST1H1E-1	0.607242
AMPL251179	chr6	26197144	26197412	HIST1H3D	p22.2	gneg	HIST1H3D-1	0.415024
AMPL250284	chr6	26270995	26271264	HIST1H3G	p22.2	gneg	HIST1H3G-1	0.00403963
AMPL250285	chr6	27839836	27840076	HIST1H3I	p22.1	gpos50	HIST1H3I-1	0.0327498
AMPL257609	chr6	31710491	31710760	MSH5	p21.33	gneg	MSH5-1	0.00779071
AMPL248842	chr6	31860038	31860307	EHMT2	p21.33	gneg	EHMT2-1	0.00495335
AMPL248843	chr6	33286825	33287018	DAXX	p21.32	gpos25	DAXX-1	0.00245263
AMPL248844	chr6	33287230	33287499	DAXX	p21.32	gpos25	DAXX-2	0.00216409
AMPL248845	chr6	33288506	33288696	DAXX	p21.32	gpos25	DAXX-3	0.0020679
AMPL253390	chr6	33288895	33289164	DAXX	p21.32	gpos25	DAXX-4	0.00644417
AMPL221874	chr6	35425516	35425785	FANCE	p21.31	gneg	FANCE-1	0.175579
AMPL250288	chr6	52149390	52149634	MCM3	p12.2	gneg	MCM3-1	0.0176974
AMPL257611	chr6	80715504	80715740	TTK	q14.1	gpos50	TTK-1	0.00841589
AMPL251185	chr6	80751699	80751942	TTK	q14.1	gpos50	TTK-2	0.00740598
AMPL251186	chr6	101037705	101037974	ASCC3	q16.3	gpos100	ASCC3-1	0.0232279
AMPL257612	chr6	101099392	101099650	ASCC3	q16.3	gpos100	ASCC3-2	0.190872
AMPL257613	chr6	111628542	111628804	REV3L	q21	gneg	REV3L-1	0.00567471
AMPL177184	chr6	157099133	157099392	ARID1B	q25.3	gneg	ARID1B-1	0.871598
AMPL250290	chr6	157469821	157470083	ARID1B	q25.3	gneg	ARID1B-2	0.0724247
AMPL257614	chr6	157495026	157495272	ARID1B	q25.3	gneg	ARID1B-3	0.00485717
AMPL253401	chr6	157502074	157502328	ARID1B	q25.3	gneg	ARID1B-4	0.00413581
AMPL248849	chr6	157505386	157505643	ARID1B	q25.3	gneg	ARID1B-5	0.0306819
AMPL119983	chr6	157510692	157510941	ARID1B	q25.3	gneg	ARID1B-6	0.00697316
AMPL250291	chr6	157521789	157522058	ARID1B	q25.3	gneg	ARID1B-7	0.0542464
AMPL253405	chr6	157528154	157528423	ARID1B	q25.3	gneg	ARID1B-8	0.00639608
AMPL253406	chr6	157528424	157528666	ARID1B	q25.3	gneg	ARID1B-9	0.00250072
AMPL251192	chr6	162683499	162683752	PARK2	q26	gpos50	PARK2-1	0.0111571
AMPL151964	chr7	2962728	2962989	CARD11	p22.2	gpos25	CARD11-1	0.01058
AMPL250293	chr7	6045454	6045666	PMS2	p22.1	gneg	PMS2-1	0.0147158
AMPL250294	chr7	40172533	40172790	MPLKIP	p14.1	gpos75	MPLKIP-1	0.0867077
AMPL253411	chr7	41729164	41729426	INHBA	p14.1	gpos75	INHBA-1	0.00553044
AMPL253412	chr7	41729856	41730103	INHBA	p14.1	gpos75	INHBA-2	0.0819467
AMPL250295	chr7	44157081	44157350	POLD2	p13	gneg	POLD2-1	0.0199096
AMPL257617	chr7	104731534	104731785	KMT2E	q22.3	gneg	KMT2E-1	0.00562662
AMPL250296	chr7	116340076	116340345	MET	q31.2	gneg	MET-1	0.0236126
AMPL250297	chr7	128845348	128845614	SMO	q32.1	gneg	SMO-1	0.0099067
AMPL113442	chr7	140452949	140453205	BRAF	q34	gneg	BRAF-1	0.013225
AMPL257618	chr7	142649502	142649749	KEL	q34	gneg	KEL-1	0.0101472
AMPL250298	chr7	151851191	151851454	KMT2C	q36.1	gneg	KMT2C-1	0.0047129
AMPL253420	chr7	151877932	151878201	KMT2C	q36.1	gneg	KMT2C-2	0.00514572
AMPL248866	chr7	151878781	151878970	KMT2C	q36.1	gneg	KMT2C-3	0.00278927
AMPL253422	chr7	151879090	151879359	KMT2C	q36.1	gneg	KMT2C-4	0.00461672
AMPL257621	chr7	151884312	151884566	KMT2C	q36.1	gneg	KMT2C-5	0.00370299
AMPL122652	chr7	151926920	151927150	KMT2C	q36.1	gneg	KMT2C-6	0
AMPL253425	chr7	151935673	151935942	KMT2C	q36.1	gneg	KMT2C-7	4.81e-05
AMPL165609	chr7	151944834	151945094	KMT2C	q36.1	gneg	KMT2C-8	9.62e-05
AMPL226340	chr7	151962026	151962295	KMT2C	q36.1	gneg	KMT2C-9	0.132683
AMPL257623	chr7	154745920	154746156	PAXIP1	q36.2	gpos25	PAXIP1-1	0.00591517
AMPL251202	chr7	154760469	154760724	PAXIP1	q36.2	gpos25	PAXIP1-2	0.00894489
AMPL251203	chr8	6288892	6289137	MCPH1	p23.1	gneg	MCPH1-1	0.00726171
AMPL250300	chr8	22547910	22548140	EGR3	p21.3	gneg	EGR3-1	0.730499
AMPL257624	chr8	30933644	30933897	WRN	p12	gpos75	WRN-1	0.018034
AMPL160274	chr8	38271649	38271838	FGFR1	p11.23	gneg	FGFR1-1	0.102866
AMPL160275	chr8	38271901	38272170	FGFR1	p11.23	gneg	FGFR1-2	0.0036549
AMPL250301	chr8	38275603	38275870	FGFR1	p11.23	gneg	FGFR1-3	0.105463
AMPL11982	chr8	38314857	38315089	FGFR1	p11.22	gpos25	FGFR1-4	0.00500144
AMPL251207	chr8	42206363	42206632	POLB	p11.21	gneg	POLB-1	0.00610753
AMPL257628	chr8	48793841	48794110	PRKDC	q11.21	gneg	PRKDC-1	0.00562662
AMPL257629	chr8	56860051	56860320	LYN	q12.1	gpos50	LYN-1	0.0253919
AMPL257630	chr8	68950320	68950551	PREX2	q13.2	gpos50	PREX2-1	0.0466
AMPL250304	chr8	69027856	69028124	PREX2	q13.2	gpos50	PREX2-2	0.0145234
AMPL257631	chr8	70970849	70971101	PRDM14	q13.3	gneg	PRDM14-1	0.0299125
AMPL126740	chr8	128748665	128748890	MYC	q24.21	gpos50	MYC-1	0.0158219
AMPL143573	chr8	128750506	128750755	MYC	q24.21	gpos50	MYC-2	0.0119265
AMPL257985	chr8	128750899	128751158	MYC	q24.21	gpos50	MYC-3	0.02116
AMPL257986	chr8	128751161	128751350	MYC	q24.21	gpos50	MYC-4	0.0310667
AMPL257987	chr8	128752681	128752945	MYC	q24.21	gpos50	MYC-5	0.0118784
AMPL257988	chr8	128752947	128753201	MYC	q24.21	gpos50	MYC-6	0.00351063
AMPL250307	chr9	8465442	8465711	PTPRD	p24.1	gneg	PTPRD-1	0.00399154
AMPL120016	chr9	8470851	8471120	PTPRD	p24.1	gneg	PTPRD-2	0.00538617
AMPL250309	chr9	8636551	8636820	PTPRD	p24.1	gneg	PTPRD-3	0.00649226
AMPL115655	chr9	21968052	21968263	CDKN2A	p21.3	gpos100	CDKN2A-1	0.0031259
AMPL115656	chr9	21968534	21968803	CDKN2A	p21.3	gpos100	CDKN2A-2	0.00553044
AMPL115657	chr9	21970743	21970986	CDKN2A	p21.3	gpos100	CDKN2A-3	0.16019
AMPL113204	chr9	21971188	21971377	CDKN2A	p21.3	gpos100	CDKN2A-4	0.104213
AMPL4077	chr9	21974466	21974717	CDKN2A	p21.3	gpos100	CDKN2A-5	0.0793498
AMPL115660	chr9	21994089	21994338	CDKN2A	p21.3	gpos100	CDKN2A-6	0.00740598
AMPL253455	chr9	101891114	101891357	TGFBR1	q22.33	gneg	TGFBR1-1	0.00403963
AMPL253456	chr9	101894761	101895017	TGFBR1	q22.33	gneg	TGFBR1-2	0.00596326
AMPL165898	chr9	101900145	101900393	TGFBR1	q22.33	gneg	TGFBR1-3	0.0330865
AMPL165899	chr9	101904768	101905017	TGFBR1	q22.33	gneg	TGFBR1-4	0.00504953
AMPL165900	chr9	101907000	101907248	TGFBR1	q22.33	gneg	TGFBR1-5	0.0031259
AMPL165901	chr9	101908690	101908939	TGFBR1	q22.33	gneg	TGFBR1-6	0.00533808
AMPL165902	chr9	101909859	101910108	TGFBR1	q22.33	gneg	TGFBR1-7	0.00644417
AMPL165903	chr9	101911380	101911609	TGFBR1	q22.33	gneg	TGFBR1-8	0.0251515
AMPL257633	chr9	131394406	131394663	SPTAN1	q34.11	gneg	SPTAN1-1	0.0134654
AMPL250312	chr9	137293582	137293794	RXRA	q34.2	gpos25	RXRA-1	0.601808
AMPL128656	chr9	139391630	139391846	NOTCH1	q34.3	gneg	NOTCH1-1	0.655718
AMPL251220	chr10	50681408	50681667	ERCC6	q11.23	gneg	ERCC6-1	0.00327017
AMPL248894	chr10	68280296	68280498	CTNNA3	q21.3	gpos100	CTNNA3-1	0.0732423
AMPL242360	chr10	88635627	88635874	BMPR1A	q23.2	gneg	BMPR1A-1	0.191642
AMPL253469	chr10	88649774	88650023	BMPR1A	q23.2	gneg	BMPR1A-2	0.00750216
AMPL253470	chr10	88651769	88652018	BMPR1A	q23.2	gneg	BMPR1A-3	0.00331826
AMPL253471	chr10	88659431	88659670	BMPR1A	q23.2	gneg	BMPR1A-4	0.00702126
AMPL242364	chr10	88659695	88659940	BMPR1A	q23.2	gneg	BMPR1A-5	0.357747
AMPL253472	chr10	88671930	88672179	BMPR1A	q23.2	gneg	BMPR1A-6	0.00788689
AMPL242366	chr10	88676853	88677102	BMPR1A	q23.2	gneg	BMPR1A-7	0.0165432
AMPL242367	chr10	88678773	88678990	BMPR1A	q23.2	gneg	BMPR1A-8	0.00504953
AMPL242368	chr10	88678992	88679246	BMPR1A	q23.2	gneg	BMPR1A-9	0.00567471
AMPL59786	chr10	88681227	88681476	BMPR1A	q23.2	gneg	BMPR1A-10	0.00235645
AMPL253477	chr10	88682940	88683164	BMPR1A	q23.2	gneg	BMPR1A-11	0.00336636
AMPL242370	chr10	88683169	88683438	BMPR1A	q23.2	gneg	BMPR1A-12	0.00331826
AMPL257635	chr10	89711797	89712043	PTEN	q23.31	gpos75	PTEN-1	0.0118784
AMPL257636	chr10	89717559	89717808	PTEN	q23.31	gpos75	PTEN-2	0.00884871
AMPL250316	chr10	114911957	114912219	TCF7L2	q25.3	gpos75	TCF7L2-1	0.00384726
AMPL257637	chr10	131506080	131506329	MGMT	q26.3	gneg	MGMT-1	0.00639608
AMPL257638	chr11	4153426	4153675	RRM1	p15.4	gpos50	RRM1-1	0.00668462
AMPL251225	chr11	14315933	14316180	RRAS2	p15.2	gpos50	RRAS2-1	0.737665
AMPL250318	chr11	57572043	57572281	CTNND1	q12.1	gpos75	CTNND1-1	0.0463595
AMPL257639	chr11	63665553	63665782	MARK2	q13.1	gneg	MARK2-1	0.00610753
AMPL251228	chr11	63667291	63667547	MARK2	q13.1	gneg	MARK2-2	0.00504953
AMPL249436	chr11	64572455	64572701	MEN1	q13.1	gneg	MEN1-1	0.156487
AMPL13179	chr11	64573630	64573864	MEN1	q13.1	gneg	MEN1-2	0.0205829
AMPL253490	chr11	64574330	64574599	MEN1	q13.1	gneg	MEN1-3	0.0231798
AMPL253491	chr11	64577092	64577361	MEN1	q13.1	gneg	MEN1-4	0.0144272
AMPL252829	chr11	65480160	65480428	KAT5	q13.1	gneg	KAT5-1	0.00432817
AMPL252830	chr11	65481024	65481293	KAT5	q13.1	gneg	KAT5-2	0.00408772
AMPL252831	chr11	65481844	65482113	KAT5	q13.1	gneg	KAT5-3	0.00764644
AMPL252832	chr11	65484149	65484418	KAT5	q13.1	gneg	KAT5-4	0.0317399
AMPL257645	chr11	65486013	65486262	KAT5	q13.1	gneg	KAT5-5	0.00500144
AMPL252834	chr11	65486342	65486611	KAT5	q13.1	gneg	KAT5-6	0.00759835
AMPL252605	chr11	65631132	65631383	MUS81	q13.1	gneg	MUS81-1	0.0449168
AMPL250319	chr11	65631975	65632244	MUS81	q13.1	gneg	MUS81-2	0.0136097
AMPL251230	chr11	67163159	67163428	RAD9A	q13.2	gpos25	RAD9A-1	0.96273
AMPL250320	chr11	67198798	67198997	RPS6KB2	q13.2	gpos25	RPS6KB2-1	0.0309705
AMPL250321	chr11	71940008	71940252	INPPL1	q13.4	gpos50	INPPL1-1	0.0202462
AMPL257654	chr11	71943596	71943845	INPPL1	q13.4	gpos50	INPPL1-2	0.0292392
AMPL251234	chr11	92577017	92577286	FAT3	q14.3	gpos100	FAT3-1	0.225113
AMPL257655	chr11	94170258	94170511	MRE11A	q21	gneg	MRE11A-1	0.0168799
AMPL251236	chr11	102207429	102207698	BIRC3	q22.2	gneg	BIRC3-1	0.0150043
AMPL251237	chr11	107879847	107880116	CUL5	q22.3	gpos100	CUL5-1	0.00500144
AMPL251238	chr11	107920569	107920833	CUL5	q22.3	gpos100	CUL5-2	0.0710301
AMPL251239	chr11	108099777	108100046	ATM	q22.3	gpos100	ATM-1	0.00755025
AMPL44548	chr11	108114672	108114918	ATM	q22.3	gpos100	ATM-2	0.00807925
AMPL250326	chr11	108115524	108115785	ATM	q22.3	gpos100	ATM-3	0.00697316
AMPL117931	chr11	108123462	108123711	ATM	q22.3	gpos100	ATM-4	0.621429
AMPL91658	chr11	108163302	108163551	ATM	q22.3	gpos100	ATM-5	0.0073098
AMPL253520	chr11	108191914	108192183	ATM	q22.3	gpos100	ATM-6	0.0133692
AMPL251243	chr11	108202486	108202754	ATM	q22.3	gpos100	ATM-7	0.00413581
AMPL257659	chr11	108204548	108204801	ATM	q22.3	gpos100	ATM-8	0.00428008
AMPL257660	chr11	108206464	108206718	ATM	q22.3	gpos100	ATM-9	0.00875253
AMPL113492	chr11	108235854	108236120	ATM	q22.3	gpos100	ATM-10	0.00711744
AMPL253525	chr11	118343730	118343998	KMT2A	q23.3	gneg	KMT2A-1	0.0115418
AMPL250327	chr11	118344569	118344838	KMT2A	q23.3	gneg	KMT2A-2	0.00528999
AMPL93658	chr11	118366846	118367103	KMT2A	q23.3	gneg	KMT2A-3	0.00461672
AMPL251245	chr12	4662070	4662339	RAD51AP1	p13.32	gpos25	RAD51AP1-1	0.00302972
AMPL253529	chr12	6696406	6696675	CHD4	p13.31	gneg	CHD4-1	0.029672
AMPL250328	chr12	6709471	6709740	CHD4	p13.31	gneg	CHD4-2	0.00591517
AMPL250330	chr12	14577576	14577832	ATF7IP	p13.1	gneg	ATF7IP-1	0.00692508
AMPL257664	chr12	14589005	14589234	ATF7IP	p13.1	gneg	ATF7IP-2	0.00528999
AMPL251249	chr12	18800693	18800962	PIK3C2G	p12.3	gpos100	PIK3C2G-1	0.00423199
AMPL38584	chr12	25362679	25362892	KRAS	p12.1	gpos100	KRAS-1	0.00586708
AMPL115373	chr12	25368257	25368523	KRAS	p12.1	gpos100	KRAS-2	0.0104357
AMPL38586	chr12	25378518	25378749	KRAS	p12.1	gpos100	KRAS-3	0.0124555
AMPL38587	chr12	25380135	25380369	KRAS	p12.1	gpos100	KRAS-4	0.0115418
AMPL115376	chr12	25398126	25398375	KRAS	p12.1	gpos100	KRAS-5	0.0266904
AMPL253539	chr12	46230498	46230737	ARID2	q12	gpos100	ARID2-1	0.0758873
AMPL253540	chr12	46231187	46231436	ARID2	q12	gpos100	ARID2-2	0.00899298
AMPL253541	chr12	46243839	46244108	ARID2	q12	gpos100	ARID2-3	0.00870443
AMPL248928	chr12	46244674	46244943	ARID2	q12	gpos100	ARID2-4	0.0041839
AMPL248929	chr12	46245372	46245641	ARID2	q12	gpos100	ARID2-5	0.00288545
AMPL235278	chr12	46254538	46254727	ARID2	q12	gpos100	ARID2-6	0.804607
AMPL117568	chr12	49415700	49415959	KMT2D	q13.12	gpos25	KMT2D-1	0.0078388
AMPL250334	chr12	49419785	49420054	KMT2D	q13.12	gpos25	KMT2D-2	0.00336636
AMPL118221	chr12	49424006	49424255	KMT2D	q13.12	gpos25	KMT2D-3	0.0402039
AMPL250335	chr12	49425302	49425561	KMT2D	q13.12	gpos25	KMT2D-4	0.0145715
AMPL253549	chr12	49433990	49434259	KMT2D	q13.12	gpos25	KMT2D-5	0.00702126
AMPL253550	chr12	49439964	49440233	KMT2D	q13.12	gpos25	KMT2D-6	0.0232279
AMPL248935	chr12	49444534	49444790	KMT2D	q13.12	gpos25	KMT2D-7	0.0257286
AMPL244869	chr12	52369029	52369284	ACVR1B	q13.13	gneg	ACVR1B-1	0.00360681
AMPL253553	chr12	52370111	52370379	ACVR1B	q13.13	gneg	ACVR1B-2	0.00831971
AMPL249492	chr12	52374743	52375003	ACVR1B	q13.13	gneg	ACVR1B-3	0.0067808
AMPL244872	chr12	52376373	52376622	ACVR1B	q13.13	gneg	ACVR1B-4	0.0041839
AMPL244873	chr12	52377720	52377969	ACVR1B	q13.13	gneg	ACVR1B-5	0.0145715
AMPL244874	chr12	52378915	52379162	ACVR1B	q13.13	gneg	ACVR1B-6	0.0563624
AMPL244875	chr12	52380509	52380758	ACVR1B	q13.13	gneg	ACVR1B-7	0.00250072
AMPL244876	chr12	52385548	52385797	ACVR1B	q13.13	gneg	ACVR1B-8	0.0309705
AMPL244877	chr12	52387687	52387936	ACVR1B	q13.13	gneg	ACVR1B-9	0.0146196
AMPL257667	chr12	56481513	56481730	ERBB3	q13.2	gpos25	ERBB3-1	0.00601135
AMPL250338	chr12	56495368	56495637	ERBB3	q13.2	gpos25	ERBB3-2	0.00500144
AMPL250339	chr12	115109941	115110130	TBX3	q24.21	gpos50	TBX3-1	0.0041839
AMPL257668	chr12	118457367	118457613	RFC5	q24.23	gpos50	RFC5-1	0.00668462
AMPL250340	chr12	120554401	120554590	RAB35	q24.23	gpos50	RAB35-1	0.531644
AMPL250341	chr12	133235679	133235948	POLE	q24.33	gneg	POLE-1	0.0150043
AMPL160828	chr12	133252553	133252822	POLE	q24.33	gneg	POLE-2	0.357074
AMPL253568	chr13	23904720	23904989	SACS	q12.12	gpos25	SACS-1	0.00428008
AMPL251263	chr13	25052186	25052455	PARP4	q12.12	gpos25	PARP4-1	0.0099548
AMPL44712	chr13	28626630	28626872	FLT3	q12.2	gpos25	FLT3-1	0.00697316
AMPL141884	chr13	28882840	28883109	FLT1	q12.2	gpos25	FLT1-1	0.00711744
AMPL253572	chr13	32907205	32907452	BRCA2	q13.1	gpos50	BRCA2-1	0.00452054
AMPL253573	chr13	32911324	32911574	BRCA2	q13.1	gpos50	BRCA2-2	0.00822353
AMPL253574	chr13	32912907	32913176	BRCA2	q13.1	gpos50	BRCA2-3	0.117486
AMPL248950	chr13	32913179	32913448	BRCA2	q13.1	gpos50	BRCA2-4	0.376984
AMPL41864	chr13	32913636	32913882	BRCA2	q13.1	gpos50	BRCA2-5	0.00706935
AMPL253577	chr13	32913979	32914242	BRCA2	q13.1	gpos50	BRCA2-6	0.00485717
AMPL250344	chr13	32914255	32914465	BRCA2	q13.1	gpos50	BRCA2-7	0.257334
AMPL250345	chr13	32915136	32915405	BRCA2	q13.1	gpos50	BRCA2-8	0.0178898
AMPL253580	chr13	32929036	32929305	BRCA2	q13.1	gpos50	BRCA2-9	0.00615562
AMPL253581	chr13	32931853	32932116	BRCA2	q13.1	gpos50	BRCA2-10	0.00495335
AMPL38486	chr13	32936630	32936876	BRCA2	q13.1	gpos50	BRCA2-11	0.00668462
AMPL253583	chr13	32937261	32937510	BRCA2	q13.1	gpos50	BRCA2-12	0.00437626
AMPL253584	chr13	32944520	32944771	BRCA2	q13.1	gpos50	BRCA2-13	0.0160142
AMPL253585	chr13	32953834	32954099	BRCA2	q13.1	gpos50	BRCA2-14	0.00880062
AMPL253586	chr13	32968721	32968980	BRCA2	q13.1	gpos50	BRCA2-15	0.00461672
AMPL253587	chr13	32970967	32971235	BRCA2	q13.1	gpos50	BRCA2-16	0.00461672
AMPL253588	chr13	32972297	32972558	BRCA2	q13.1	gpos50	BRCA2-17	0.0442916
AMPL253589	chr13	49027015	49027284	RB1	q14.2	gpos50	RB1-1	0.0168318
AMPL51946	chr13	49050758	49051007	RB1	q14.2	gpos50	RB1-2	0.0135135
AMPL257674	chr14	20818551	20818820	PARP2	q11.2	gneg	PARP2-1	0.0124555
AMPL251275	chr14	23393138	23393407	PRMT5	q11.2	gneg	PRMT5-1	0.00884871
AMPL250349	chr14	30093241	30093510	PRKD1	q12	gpos100	PRKD1-1	0.00423199
AMPL250350	chr14	30099758	30099993	PRKD1	q12	gpos100	PRKD1-2	0.0143311
AMPL251278	chr14	31077066	31077258	G2E3	q12	gpos100	G2E3-1	0.0501106
AMPL257675	chr14	36989203	36989452	NKX2	q13.3	gneg	NKX2-1	0.0123593
AMPL257676	chr14	75508180	75508425	MLH3	q24.3	gneg	MLH3-1	0.00750216
AMPL250352	chr14	75514509	75514762	MLH3	q24.3	gneg	MLH3-2	0.103251
AMPL251281	chr14	92537209	92537478	ATXN3	q32.12	gpos25	ATXN3-1	0.0258728
AMPL250353	chr14	103342573	103342842	TRAF3	q32.32	gpos50	TRAF3-1	0.798548
AMPL115769	chr14	105242879	105243140	AKT1	q32.33	gneg	AKT1-1	0.135808
AMPL251284	chr15	28421980	28422249	HERC2	q13.1	gneg	HERC2-1	0.00413581
AMPL251285	chr15	38545231	38545440	SPRED1	q14	gpos75	SPRED1-1	0.0738675
AMPL251286	chr15	41274936	41275195	INO80	q15.1	gneg	INO80-1	0.0534289
AMPL250355	chr15	43748334	43748603	TP53BP1	q15.3	gneg	TP53BP1-1	0.0115899
AMPL250357	chr15	59322797	59323058	RNF111	q22.2	gpos25	RNF111-1	0.00937771
AMPL257678	chr15	66729008	66729252	MAP2K1	q22.31	gneg	MAP2K1-1	0.00528999
AMPL244879	chr15	66996365	66996634	SMAD6	q22.31	gneg	SMAD6-1	0.389439
AMPL253609	chr15	67073237	67073457	SMAD6	q22.31	gneg	SMAD6-2	0.0160142
AMPL253610	chr15	67073494	67073695	SMAD6	q22.31	gneg	SMAD6-3	0.00543426
AMPL244662	chr15	67358487	67358697	SMAD3	q22.33	gneg	SMAD3-1	0.18111
AMPL244663	chr15	67430214	67430483	SMAD3	q22.33	gneg	SMAD3-2	0.163172
AMPL244664	chr15	67457189	67457438	SMAD3	q22.33	gneg	SMAD3-3	0.625373
AMPL244665	chr15	67457538	67457786	SMAD3	q22.33	gneg	SMAD3-4	0.267577
AMPL244666	chr15	67458947	67459212	SMAD3	q22.33	gneg	SMAD3-5	0.434308
AMPL244667	chr15	67462719	67462975	SMAD3	q22.33	gneg	SMAD3-6	0.00466481
AMPL244668	chr15	67473548	67473809	SMAD3	q22.33	gneg	SMAD3-7	0.0752621
AMPL244669	chr15	67476971	67477220	SMAD3	q22.33	gneg	SMAD3-8	0.748774
AMPL244670	chr15	67479617	67479866	SMAD3	q22.33	gneg	SMAD3-9	0.00687698
AMPL254204	chr15	67482651	67482900	SMAD3	q22.33	gneg	SMAD3-10	0.0197172
AMPL250358	chr15	75703818	75704087	SIN3A	q24.2	gpos25	SIN3A-1	0.00476099
AMPL250359	chr15	89858359	89858628	FANCI	q26.1	gneg	FANCI-1	0.00557853
AMPL253619	chr15	90631594	90631863	IDH2	q26.1	gneg	IDH2-1	0.00899298
AMPL257680	chr16	133018	133260	MPG	p13.3	gneg	MPG-1	0.568674
AMPL250361	chr16	347071	347319	AXIN1	p13.3	gneg	AXIN1-1	0.0110609
AMPL257681	chr16	3634651	3634897	SLX4	p13.3	gneg	SLX4-1	0.00360681
AMPL250363	chr16	3640855	3641079	SLX4	p13.3	gneg	SLX4-2	0.0151967
AMPL253624	chr16	3777917	3778148	CREBBP	p13.3	gneg	CREBBP-1	0.00966625
AMPL124269	chr16	3778710	3778930	CREBBP	p13.3	gneg	CREBBP-2	0.432865
AMPL113643	chr16	3781326	3781519	CREBBP	p13.3	gneg	CREBBP-3	0.0899779
AMPL3836	chr16	3781712	3781931	CREBBP	p13.3	gneg	CREBBP-4	0.288497
AMPL253628	chr16	3808731	3808986	CREBBP	p13.3	gneg	CREBBP-5	0.00509762
AMPL248970	chr16	23646588	23646852	PALB2	p12.2	gneg	PALB2-1	0.0194287
AMPL250364	chr16	23647116	23647385	PALB2	p12.2	gneg	PALB2-2	0.00355872
AMPL251297	chr16	30087560	30087765	PPP4C	p11.2	gneg	PPP4C-1	0.657738
AMPL251298	chr16	56782050	56782309	NUP93	q13	gneg	NUP93-1	0.00634799
AMPL125238	chr16	67660397	67660645	CTCF	q22.1	gneg	CTCF-1	0.0207752
AMPL250366	chr16	68835416	68835675	CDH1	q22.1	gneg	CDH1-1	0.00668462
AMPL253635	chr16	68849381	68849615	CDH1	q22.1	gneg	CDH1-2	0.514091
AMPL253636	chr16	68857114	68857383	CDH1	q22.1	gneg	CDH1-3	0.0101952
AMPL257683	chr16	89858711	89858980	FANCA	q24.3	gneg	FANCA-1	0.0120227
AMPL115788	chr17	7572760	7573029	TP53	p13.1	gneg	TP53-1	0.132875
AMPL113790	chr17	7573800	7574057	TP53	p13.1	gneg	TP53-2	0.0099548
AMPL115428	chr17	7576458	7576706	TP53	p13.1	gneg	TP53-3	0.0031259
AMPL253641	chr17	7576876	7577145	TP53	p13.1	gneg	TP53-4	0.00461672
AMPL172761	chr17	7577369	7577635	TP53	p13.1	gneg	TP53-5	0.00336636
AMPL115316	chr17	7578045	7578314	TP53	p13.1	gneg	TP53-6	0.00307781
AMPL2967	chr17	7578333	7578580	TP53	p13.1	gneg	TP53-7	0.0262576
AMPL9336	chr17	7579297	7579555	TP53	p13.1	gneg	TP53-8	0.0715591
AMPL591	chr17	7579680	7579949	TP53	p13.1	gneg	TP53-9	0.0531884
AMPL257685	chr17	7801697	7801939	CHD3	p13.1	gneg	CHD3-1	0.210782
AMPL251306	chr17	8049549	8049818	PER1	p13.1	gneg	PER1-1	0.0498221
AMPL257686	chr17	8051878	8052127	PER1	p13.1	gneg	PER1-2	0.0680485
AMPL253650	chr17	11984538	11984806	MAP2K4	p12	gpos75	MAP2K4-1	0.0036549
AMPL257687	chr17	11998792	11999038	MAP2K4	p12	gpos75	MAP2K4-2	0.0115899
AMPL257688	chr17	12016469	12016701	MAP2K4	p12	gpos75	MAP2K4-3	0.00572281
AMPL257689	chr17	12032382	12032631	MAP2K4	p12	gpos75	MAP2K4-4	0.00403963
AMPL253654	chr17	15989453	15989722	NCOR1	p12	gpos75	NCOR1-1	0.0264499
AMPL120246	chr17	29661816	29662065	NF1	q11.2	gneg	NF1-1	0.0135616
AMPL253656	chr17	29685770	29686039	NF1	q11.2	gneg	NF1-2	0.014812
AMPL209823	chr17	37879451	37879715	ERBB2	q12	gpos50	ERBB2-1	0.0123593
AMPL257692	chr17	37881232	37881479	ERBB2	q12	gpos50	ERBB2-2	0.0219294
AMPL115816	chr17	37881487	37881724	ERBB2	q12	gpos50	ERBB2-3	0.00447244
AMPL257693	chr17	38510509	38510758	RARA	q21.2	gpos25	RARA-1	0.570982
AMPL252694	chr17	41244091	41244360	BRCA1	q21.31	gneg	BRCA1-1	0.00461672
AMPL252695	chr17	41245304	41245516	BRCA1	q21.31	gneg	BRCA1-2	0.00216409
AMPL248996	chr17	41245705	41245974	BRCA1	q21.31	gneg	BRCA1-3	0.00572281
AMPL250376	chr17	41246006	41246272	BRCA1	q21.31	gneg	BRCA1-4	0.00211599
AMPL252698	chr17	41246275	41246510	BRCA1	q21.31	gneg	BRCA1-5	0.00586708
AMPL257694	chr17	41275987	41276256	BRCA1	q21.31	gneg	BRCA1-6	0.019621
AMPL257695	chr17	44144828	44145077	KANSL1	q21.31	gneg	KANSL1-1	0.00706935
AMPL250379	chr17	48453209	48453476	EME1	q21.33	gneg	EME1-1	0.049245
AMPL251314	chr17	48457949	48458215	EME1	q21.33	gneg	EME1-2	0.0265942
AMPL251315	chr17	56434801	56435069	RNF43	q22	gpos75	RNF43-1	0.00384726
AMPL251316	chr17	56435083	56435306	RNF43	q22	gpos75	RNF43-2	0.00490526
AMPL253672	chr17	56435317	56435506	RNF43	q22	gpos75	RNF43-3	0.292007
AMPL253673	chr17	56435641	56435909	RNF43	q22	gpos75	RNF43-4	0.895114
AMPL253674	chr17	56435950	56436155	RNF43	q22	gpos75	RNF43-5	0.00504953
AMPL250381	chr17	56438029	56438298	RNF43	q22	gpos75	RNF43-6	0.027027
AMPL249606	chr17	56439765	56440034	RNF43	q22	gpos75	RNF43-7	0.00375108
AMPL249000	chr17	56440711	56440980	RNF43	q22	gpos75	RNF43-8	0.00668462
AMPL257699	chr17	56448148	56448417	RNF43	q22	gpos75	RNF43-9	0.0359719
AMPL253679	chr17	56492571	56492829	RNF43	q22	gpos75	RNF43-10	0.0078388
AMPL249003	chr17	63525993	63526262	AXIN2	q24.1	gpos50	AXIN2-1	0.0128402
AMPL253681	chr17	63534256	63534479	AXIN2	q24.1	gpos50	AXIN2-2	0.162258
AMPL250383	chr17	73627488	73627741	RECQL5	q25.1	gneg	RECQL5-1	0.0324132
AMPL257559	chr18	19750980	19751232	GATA6	q11.2	gneg	GATA6-1	0.0488122
AMPL257560	chr18	19751334	19751561	GATA6	q11.2	gneg	GATA6-2	0.45667
AMPL257561	chr18	19756703	19756972	GATA6	q11.2	gneg	GATA6-3	0.459363
AMPL167407	chr18	19761299	19761562	GATA6	q11.2	gneg	GATA6-4	0.0151005
AMPL167408	chr18	19762746	19763015	GATA6	q11.2	gneg	GATA6-5	0.00875253
AMPL167409	chr18	19780593	19780844	GATA6	q11.2	gneg	GATA6-6	0.00394345
AMPL244732	chr18	45368121	45368370	SMAD2	q21.1	gneg	SMAD2-1	0.15139
AMPL254272	chr18	45371617	45371866	SMAD2	q21.1	gneg	SMAD2-2	0.0198615
AMPL84671	chr18	45371983	45372224	SMAD2	q21.1	gneg	SMAD2-3	0.0179379
AMPL84512	chr18	45374820	45375069	SMAD2	q21.1	gneg	SMAD2-4	0.00981052
AMPL244736	chr18	45377499	45377768	SMAD2	q21.1	gneg	SMAD2-5	0.00957007
AMPL244737	chr18	45391266	45391535	SMAD2	q21.1	gneg	SMAD2-6	0.0305377
AMPL244738	chr18	45394612	45394861	SMAD2	q21.1	gneg	SMAD2-7	0.0107242
AMPL244739	chr18	45395594	45395827	SMAD2	q21.1	gneg	SMAD2-8	0.00408772
AMPL244740	chr18	45396714	45396982	SMAD2	q21.1	gneg	SMAD2-9	0.0373185
AMPL244741	chr18	45422869	45423118	SMAD2	q21.1	gneg	SMAD2-10	0.00466481
AMPL253689	chr18	46448059	46448305	SMAD7	q21.1	gneg	SMAD7-1	0.198663
AMPL253690	chr18	46476041	46476239	SMAD7	q21.1	gneg	SMAD7-2	0.0495335
AMPL253691	chr18	46476240	46476493	SMAD7	q21.1	gneg	SMAD7-3	0.819852
AMPL44652	chr18	48573404	48573661	SMAD4	q21.2	gpos75	SMAD4-1	0.0193325
AMPL44653	chr18	48575020	48575258	SMAD4	q21.2	gpos75	SMAD4-2	0.00437626
AMPL44654	chr18	48575494	48575724	SMAD4	q21.2	gpos75	SMAD4-3	0.00432817
AMPL44655	chr18	48581132	48581381	SMAD4	q21.2	gpos75	SMAD4-4	0.0556891
AMPL138094	chr18	48584516	48584784	SMAD4	q21.2	gpos75	SMAD4-5	0.00302972
AMPL138095	chr18	48584785	48585033	SMAD4	q21.2	gpos75	SMAD4-6	0.00331826
AMPL138096	chr18	48586080	48586346	SMAD4	q21.2	gpos75	SMAD4-7	0.0147639
AMPL138097	chr18	48591759	48592006	SMAD4	q21.2	gpos75	SMAD4-8	0.00581899
AMPL44659	chr18	48593375	48593609	SMAD4	q21.2	gpos75	SMAD4-9	0.103684
AMPL138099	chr18	48602919	48603168	SMAD4	q21.2	gpos75	SMAD4-10	0.0103395
AMPL146646	chr18	48604608	48604856	SMAD4	q21.2	gpos75	SMAD4-11	0.00634799
AMPL253703	chr19	1206931	1207129	STK11	p13.3	gneg	STK11-1	0.99043
AMPL249649	chr19	1220228	1220497	STK11	p13.3	gneg	STK11-2	0.0934404
AMPL146649	chr19	1221153	1221395	STK11	p13.3	gneg	STK11-3	0.220881
AMPL250389	chr19	5219770	5220038	PTPRS	p13.3	gneg	PTPRS-1	0.0386169
AMPL250391	chr19	5231452	5231705	PTPRS	p13.3	gneg	PTPRS-2	0.987544
AMPL250393	chr19	7684463	7684698	XAB2	p13.2	gpos25	XAB2-1	0.0105319
AMPL257708	chr19	10252678	10252928	DNMT1	p13.2	gpos25	DNMT1-1	0.0359238
AMPL253710	chr19	11096775	11097044	SMARCA4	p13.2	gpos25	SMARCA4-1	0.00581899
AMPL117734	chr19	11121016	11121265	SMARCA4	p13.2	gpos25	SMARCA4-2	0.00908916
AMPL253712	chr19	11143892	11144138	SMARCA4	p13.2	gpos25	SMARCA4-3	0.0114937
AMPL250394	chr19	15298571	15298840	NOTCH3	p13.12	gpos25	NOTCH3-1	0.0188997
AMPL250395	chr19	15354907	15355176	BRD4	p13.12	gpos25	BRD4-1	0.00817543
AMPL251331	chr19	36212291	36212560	KMT2B	q13.12	gpos25	KMT2B-1	0.0195249
AMPL250396	chr19	36222829	36223096	KMT2B	q13.12	gpos25	KMT2B-2	0.0983938
AMPL250397	chr19	36229012	36229280	KMT2B	q13.12	gpos25	KMT2B-3	0.571511
AMPL253718	chr19	40741661	40741930	AKT2	q13.2	gpos25	AKT2-1	0.00485717
AMPL251334	chr19	41754428	41754697	AXL	q13.2	gpos25	AXL-1	0.0083678
AMPL250399	chr19	47422412	47422681	ARHGAP35	q13.32	gpos25	ARHGAP35-1	0.011109
AMPL249040	chr19	47424762	47424951	ARHGAP35	q13.32	gpos25	ARHGAP35-2	0.00682889
AMPL253722	chr19	47425119	47425387	ARHGAP35	q13.32	gpos25	ARHGAP35-3	0.00572281
AMPL257713	chr19	47491115	47491374	ARHGAP35	q13.32	gpos25	ARHGAP35-4	0.69068
AMPL257714	chr19	50902497	50902766	POLD1	q13.33	gneg	POLD1-1	0.00399154
AMPL242511	chr19	50918646	50918889	POLD1	q13.33	gneg	POLD1-2	0.0377032
AMPL242512	chr19	50919026	50919268	POLD1	q13.33	gneg	POLD1-3	0.0261614
AMPL176028	chr20	3782795	3783064	CDC25B	p13	gneg	CDC25B-1	0.121237
AMPL250404	chr20	9519916	9520185	PAK7	p12.2	gneg	PAK7-1	0.00644417
AMPL250405	chr20	9560597	9560835	PAK7	p12.2	gneg	PAK7-2	0.0164951
AMPL249045	chr20	31375051	31375307	DNMT3B	q11.21	gneg	DNMT3B-1	0.0395306
AMPL257717	chr20	31383118	31383364	DNMT3B	q11.21	gneg	DNMT3B-2	0.0119746
AMPL257718	chr20	31387877	31388126	DNMT3B	q11.21	gneg	DNMT3B-3	0.00370299
AMPL146662	chr20	36031564	36031787	SRC	q11.23	gneg	SRC-1	0.0466481
AMPL250407	chr20	39801217	39801486	PLCG1	q12	gpos75	PLCG1-1	0.157978
AMPL250408	chr20	40733088	40733357	PTPRT	q12	gpos75	PTPRT-1	0.0653073
AMPL250409	chr20	40738857	40739098	PTPRT	q12	gpos75	PTPRT-2	0.0730018
AMPL251348	chr20	40770400	40770668	PTPRT	q12	gpos75	PTPRT-3	0.00654035
AMPL250410	chr20	41100766	41101029	PTPRT	q12	gpos75	PTPRT-4	0.0302491
AMPL250411	chr20	46275822	46276082	NCOA3	q13.12	gpos25	NCOA3-1	0.00283736
AMPL250412	chr20	46279655	46279916	NCOA3	q13.12	gpos25	NCOA3-2	0.0173127
AMPL257719	chr20	50090468	50090712	NFATC2	q13.2	gpos75	NFATC2-1	0.0126479
AMPL251353	chr20	50140402	50140601	NFATC2	q13.2	gpos75	NFATC2-2	0.159613
AMPL250413	chr20	54945308	54945574	AURKA	q13.2	gpos75	AURKA-1	0.0188997
AMPL257721	chr20	54959179	54959433	AURKA	q13.2	gpos75	AURKA-2	0.0170241
AMPL233967	chr20	57415519	57415787	GNAS	q13.32	gpos50	GNAS-1	0.0386169
AMPL253746	chr20	57429041	57429293	GNAS	q13.32	gpos50	GNAS-2	0.301337
AMPL250415	chr20	57429890	57430159	GNAS	q13.32	gpos50	GNAS-3	0.136241
AMPL253748	chr20	57484188	57484450	GNAS	q13.32	gpos50	GNAS-4	0.0171203
AMPL257723	chr20	62303748	62303998	RTEL1	q13.33	gneg	RTEL1-1	0.0083678
AMPL257724	chr21	33068324	33068573	SCAF4	q22.11	gneg	SCAF4-1	0.00403963
AMPL250418	chr22	21288011	21288273	CRKL	q11.21	gneg	CRKL-1	0.00553044
AMPL250419	chr22	29130219	29130487	CHEK2	q12.1	gpos50	CHEK2-1	0.0136097
AMPL250420	chr22	36696887	36697099	MYH9	q12.3	gpos50	MYH9-1	0.922574
AMPL253754	chr22	41547825	41548022	EP300	q13.2	gpos50	EP300-1	0.00610753
AMPL249051	chr22	41548106	41548375	EP300	q13.2	gpos50	EP300-2	0.00788689
AMPL113384	chr22	41572230	41572433	EP300	q13.2	gpos50	EP300-3	0.155429
AMPL251363	chr22	42032403	42032672	XRCC6	q13.2	gpos50	XRCC6-1	0.00327017
AMPL250422	chr22	50727880	50728143	PLXNB2	q13.33	gneg	PLXNB2-1	0.437578
AMPL166074	chrX	41205460	41205705	DDX3X	p11.4	gneg	DDX3X-1	0.0288064
AMPL171265	chrX	44896786	44896990	KDM6A	p11.3	gpos75	KDM6A-1	0.0612196
AMPL253761	chrX	44928810	44929079	KDM6A	p11.3	gpos75	KDM6A-2	0.118351
AMPL43318	chrX	44948942	44949191	KDM6A	p11.3	gpos75	KDM6A-3	0.0437626
AMPL253763	chrX	47039682	47039951	RBM10	p11.23	gneg	RBM10-1	0.115947
AMPL253764	chrX	47041478	47041747	RBM10	p11.23	gneg	RBM10-2	0.0874772
AMPL253765	chrX	47044944	47045138	RBM10	p11.23	gneg	RBM10-3	0.136866
AMPL253766	chrX	47045407	47045676	RBM10	p11.23	gneg	RBM10-4	0.0543426
AMPL250429	chrX	47430183	47430451	ARAF	p11.23	gneg	ARAF-1	0.0862749
AMPL253768	chrX	47496213	47496468	ELK1	p11.23	gneg	ELK1-1	0.0223141
AMPL257733	chrX	53246232	53246481	KDM5C	p11.22	gpos25	KDM5C-1	0.0191401
AMPL251370	chrX	53565641	53565881	HUWE1	p11.22	gpos25	HUWE1-1	0.125373
AMPL250431	chrX	70349795	70350064	MED12	q13.1	gneg	MED12-1	0.222083
AMPL249062	chrX	70356175	70356422	MED12	q13.1	gneg	MED12-2	0.0136097
AMPL253773	chrX	70360454	70360723	MED12	q13.1	gneg	MED12-3	0.0143791
AMPL181095	chrX	76854835	76855104	ATRX	q21.1	gpos100	ATRX-1	0.02544
AMPL257734	chrX	128605090	128605339	SMARCA1	q25	gpos100	SMARCA1-1	0.0286621
AMPL250434	chrX	135957288	135957557	RBMX	q26.3	gneg	RBMX-1	0.0303934
AMPL250435	chrX	153581276	153581524	FLNA	q28	gneg	FLNA-1	0.330624
AMPL251376	chrX	154299785	154299975	BRCC3	q28	gneg	BRCC3-1	0.246706
